# BEATRICE: Bayesian Fine-mapping from Summary Data using Deep Variational Inference

**DOI:** 10.1101/2023.03.24.534116

**Authors:** Sayan Ghosal, Michael C. Schatz, Archana Venkataraman

## Abstract

We introduce a novel framework BEATRICE to identify putative causal variants from GWAS statistics. Identifying causal variants is challenging due to their sparsity and high correlation in the nearby regions. To account for these challenges, we rely on a hierarchical Bayesian model that imposes a binary concrete prior on the set of causal variants. We derive a variational algorithm for this fine-mapping problem by minimizing the KL divergence between an approximate density and the posterior probability distribution of the causal configurations. Correspondingly, we use a deep neural network as an inference machine to estimate the parameters of our proposal distribution. Our stochastic optimization procedure allows us to simultaneously sample from the space of causal configurations. We use these samples to compute the posterior inclusion probabilities and determine credible sets for each causal variant. We conduct a detailed simulation study to quantify the performance of our framework against two state-of-the-art baseline methods across different numbers of causal variants and different noise paradigms, as defined by the relative genetic contributions of causal and non-causal variants. We demonstrate that BEATRICE achieves uniformly better coverage with comparable power and set sizes, and that the performance gain increases with the number of causal variants. We also show the efficacy BEATRICE in finding causal variants from the GWAS study of Alzheimer’s disease. In comparison to the baselines, only BEATRICE can successfully find the APOE *ϵ*2 allele, a commonly associated variant of Alzheimer’s. Thus, we show that BEATRICE is a valuable tool to identify causal variants from eQTL and GWAS summary statistics across complex diseases and traits.
