## Supplementary Table 5 for "BEATRICE: Bayesian Fine-mapping from Summary Data using Deep Variational Inference"

#Uploaded_variation	Location	Allele	Consequence	IMPACT	SYMBOL	Gene	Feature_type	Feature	BIOTYPE
rs283811	19:45388500-45388500	C	intron_variant	MODIFIER	PVRL2	ENSG00000130202	Transcript	ENST00000252483.5	protein_coding
rs283811	19:45388500-45388500	G	intron_variant	MODIFIER	PVRL2	ENSG00000130202	Transcript	ENST00000252483.5	protein_coding
rs283811	19:45388500-45388500	T	intron_variant	MODIFIER	PVRL2	ENSG00000130202	Transcript	ENST00000252483.5	protein_coding
rs283811	19:45388500-45388500	C	intron_variant,non_coding_transcript_variant	MODIFIER	CTB-129P6.4	ENSG00000267282	Transcript	ENST00000585408.1	antisense
rs283811	19:45388500-45388500	G	intron_variant,non_coding_transcript_variant	MODIFIER	CTB-129P6.4	ENSG00000267282	Transcript	ENST00000585408.1	antisense
rs283811	19:45388500-45388500	T	intron_variant,non_coding_transcript_variant	MODIFIER	CTB-129P6.4	ENSG00000267282	Transcript	ENST00000585408.1	antisense
rs283811	19:45388500-45388500	C	intron_variant	MODIFIER	PVRL2	ENSG00000130202	Transcript	ENST00000592018.1	protein_coding
rs283811	19:45388500-45388500	G	intron_variant	MODIFIER	PVRL2	ENSG00000130202	Transcript	ENST00000592018.1	protein_coding
rs283811	19:45388500-45388500	T	intron_variant	MODIFIER	PVRL2	ENSG00000130202	Transcript	ENST00000592018.1	protein_coding
rs184017	19:45394969-45394969	G	downstream_gene_variant	MODIFIER	PVRL2	ENSG00000130202	Transcript	ENST00000252483.5	protein_coding
rs184017	19:45394969-45394969	G	intron_variant	MODIFIER	TOMM40	ENSG00000130204	Transcript	ENST00000252487.5	protein_coding
rs184017	19:45394969-45394969	G	intron_variant	MODIFIER	TOMM40	ENSG00000130204	Transcript	ENST00000405636.2	protein_coding
rs184017	19:45394969-45394969	G	intron_variant	MODIFIER	TOMM40	ENSG00000130204	Transcript	ENST00000426677.2	protein_coding
rs184017	19:45394969-45394969	G	upstream_gene_variant	MODIFIER	CTB-129P6.4	ENSG00000267282	Transcript	ENST00000585408.1	antisense
rs184017	19:45394969-45394969	G	downstream_gene_variant	MODIFIER	TOMM40	ENSG00000130204	Transcript	ENST00000589253.1	protein_coding
rs184017	19:45394969-45394969	G	intron_variant	MODIFIER	TOMM40	ENSG00000130204	Transcript	ENST00000589649.1	protein_coding
rs184017	19:45394969-45394969	G	downstream_gene_variant	MODIFIER	PVRL2	ENSG00000130202	Transcript	ENST00000592018.1	protein_coding
rs184017	19:45394969-45394969	G	upstream_gene_variant	MODIFIER	TOMM40	ENSG00000130204	Transcript	ENST00000592041.1	nonsense_mediated_decay
rs184017	19:45394969-45394969	G	intron_variant	MODIFIER	TOMM40	ENSG00000130204	Transcript	ENST00000592434.1	protein_coding
rs184017	19:45394969-45394969	G	regulatory_region_variant	MODIFIER	-	-	RegulatoryFeature	ENSR00000110115	promoter
rs157582	19:45396219-45396219	T	downstream_gene_variant	MODIFIER	PVRL2	ENSG00000130202	Transcript	ENST00000252483.5	protein_coding
rs157582	19:45396219-45396219	T	intron_variant	MODIFIER	TOMM40	ENSG00000130204	Transcript	ENST00000252487.5	protein_coding
rs157582	19:45396219-45396219	T	intron_variant	MODIFIER	TOMM40	ENSG00000130204	Transcript	ENST00000405636.2	protein_coding
rs157582	19:45396219-45396219	T	intron_variant	MODIFIER	TOMM40	ENSG00000130204	Transcript	ENST00000426677.2	protein_coding
rs157582	19:45396219-45396219	T	upstream_gene_variant	MODIFIER	CTB-129P6.4	ENSG00000267282	Transcript	ENST00000585408.1	antisense
rs157582	19:45396219-45396219	T	downstream_gene_variant	MODIFIER	TOMM40	ENSG00000130204	Transcript	ENST00000589253.1	protein_coding
rs157582	19:45396219-45396219	T	intron_variant	MODIFIER	TOMM40	ENSG00000130204	Transcript	ENST00000589649.1	protein_coding
rs157582	19:45396219-45396219	T	downstream_gene_variant	MODIFIER	PVRL2	ENSG00000130202	Transcript	ENST00000592018.1	protein_coding
rs157582	19:45396219-45396219	T	upstream_gene_variant	MODIFIER	TOMM40	ENSG00000130204	Transcript	ENST00000592041.1	nonsense_mediated_decay
rs157582	19:45396219-45396219	T	intron_variant	MODIFIER	TOMM40	ENSG00000130204	Transcript	ENST00000592434.1	protein_coding
