## Supplementary Table 4 for "BEATRICE: Bayesian Fine-mapping from Summary Data using Deep Variational Inference"

#Uploaded_variation	Location	Allele	Consequence	IMPACT	SYMBOL	Gene	Feature_type	Feature	BIOTYPE
rs147711004	19:45337918-45337918	A	intergenic_variant	MODIFIER	-	-	-	-	-
rs147711004	19:45337918-45337918	T	intergenic_variant	MODIFIER	-	-	-	-	-
rs4803762	19:45342161-45342161	A	intergenic_variant	MODIFIER	-	-	-	-	-
rs147636938	19:45386634-45386634	G	intron_variant	MODIFIER	PVRL2	ENSG00000130202	Transcript	ENST00000252483.5	protein_coding
rs147636938	19:45386634-45386634	T	intron_variant	MODIFIER	PVRL2	ENSG00000130202	Transcript	ENST00000252483.5	protein_coding
rs147636938	19:45386634-45386634	G	downstream_gene_variant	MODIFIER	PVRL2	ENSG00000130202	Transcript	ENST00000252485.4	protein_coding
rs147636938	19:45386634-45386634	T	downstream_gene_variant	MODIFIER	PVRL2	ENSG00000130202	Transcript	ENST00000252485.4	protein_coding
rs147636938	19:45386634-45386634	G	intron_variant,non_coding_transcript_variant	MODIFIER	CTB-129P6.4	ENSG00000267282	Transcript	ENST00000585408.1	antisense
rs147636938	19:45386634-45386634	T	intron_variant,non_coding_transcript_variant	MODIFIER	CTB-129P6.4	ENSG00000267282	Transcript	ENST00000585408.1	antisense
rs147636938	19:45386634-45386634	G	downstream_gene_variant	MODIFIER	PVRL2	ENSG00000130202	Transcript	ENST00000585601.1	protein_coding
rs147636938	19:45386634-45386634	T	downstream_gene_variant	MODIFIER	PVRL2	ENSG00000130202	Transcript	ENST00000585601.1	protein_coding
rs147636938	19:45386634-45386634	G	downstream_gene_variant	MODIFIER	PVRL2	ENSG00000130202	Transcript	ENST00000591581.1	protein_coding
rs147636938	19:45386634-45386634	T	downstream_gene_variant	MODIFIER	PVRL2	ENSG00000130202	Transcript	ENST00000591581.1	protein_coding
rs147636938	19:45386634-45386634	G	intron_variant	MODIFIER	PVRL2	ENSG00000130202	Transcript	ENST00000592018.1	protein_coding
rs147636938	19:45386634-45386634	T	intron_variant	MODIFIER	PVRL2	ENSG00000130202	Transcript	ENST00000592018.1	protein_coding
rs34342646	19:45388130-45388130	A	intron_variant	MODIFIER	PVRL2	ENSG00000130202	Transcript	ENST00000252483.5	protein_coding
rs34342646	19:45388130-45388130	T	intron_variant	MODIFIER	PVRL2	ENSG00000130202	Transcript	ENST00000252483.5	protein_coding
rs34342646	19:45388130-45388130	A	intron_variant,non_coding_transcript_variant	MODIFIER	CTB-129P6.4	ENSG00000267282	Transcript	ENST00000585408.1	antisense
rs34342646	19:45388130-45388130	T	intron_variant,non_coding_transcript_variant	MODIFIER	CTB-129P6.4	ENSG00000267282	Transcript	ENST00000585408.1	antisense
rs34342646	19:45388130-45388130	A	intron_variant	MODIFIER	PVRL2	ENSG00000130202	Transcript	ENST00000592018.1	protein_coding
rs34342646	19:45388130-45388130	T	intron_variant	MODIFIER	PVRL2	ENSG00000130202	Transcript	ENST00000592018.1	protein_coding
rs283811	19:45388500-45388500	C	intron_variant	MODIFIER	PVRL2	ENSG00000130202	Transcript	ENST00000252483.5	protein_coding
rs283811	19:45388500-45388500	G	intron_variant	MODIFIER	PVRL2	ENSG00000130202	Transcript	ENST00000252483.5	protein_coding
rs283811	19:45388500-45388500	T	intron_variant	MODIFIER	PVRL2	ENSG00000130202	Transcript	ENST00000252483.5	protein_coding
rs283811	19:45388500-45388500	C	intron_variant,non_coding_transcript_variant	MODIFIER	CTB-129P6.4	ENSG00000267282	Transcript	ENST00000585408.1	antisense
rs283811	19:45388500-45388500	G	intron_variant,non_coding_transcript_variant	MODIFIER	CTB-129P6.4	ENSG00000267282	Transcript	ENST00000585408.1	antisense
rs283811	19:45388500-45388500	T	intron_variant,non_coding_transcript_variant	MODIFIER	CTB-129P6.4	ENSG00000267282	Transcript	ENST00000585408.1	antisense
rs283811	19:45388500-45388500	C	intron_variant	MODIFIER	PVRL2	ENSG00000130202	Transcript	ENST00000592018.1	protein_coding
rs283811	19:45388500-45388500	G	intron_variant	MODIFIER	PVRL2	ENSG00000130202	Transcript	ENST00000592018.1	protein_coding
rs283811	19:45388500-45388500	T	intron_variant	MODIFIER	PVRL2	ENSG00000130202	Transcript	ENST00000592018.1	protein_coding
rs6857	19:45392254-45392254	T	3_prime_UTR_variant	MODIFIER	PVRL2	ENSG00000130202	Transcript	ENST00000252483.5	protein_coding
rs6857	19:45392254-45392254	T	upstream_gene_variant	MODIFIER	TOMM40	ENSG00000130204	Transcript	ENST00000252487.5	protein_coding
rs6857	19:45392254-45392254	T	upstream_gene_variant	MODIFIER	TOMM40	ENSG00000130204	Transcript	ENST00000405636.2	protein_coding
rs6857	19:45392254-45392254	T	upstream_gene_variant	MODIFIER	TOMM40	ENSG00000130204	Transcript	ENST00000426677.2	protein_coding
rs6857	19:45392254-45392254	T	intron_variant,non_coding_transcript_variant	MODIFIER	CTB-129P6.4	ENSG00000267282	Transcript	ENST00000585408.1	antisense
rs6857	19:45392254-45392254	T	upstream_gene_variant	MODIFIER	TOMM40	ENSG00000130204	Transcript	ENST00000589253.1	protein_coding
rs6857	19:45392254-45392254	T	upstream_gene_variant	MODIFIER	TOMM40	ENSG00000130204	Transcript	ENST00000589649.1	protein_coding
rs6857	19:45392254-45392254	T	downstream_gene_variant	MODIFIER	PVRL2	ENSG00000130202	Transcript	ENST00000592018.1	protein_coding
rs6857	19:45392254-45392254	T	upstream_gene_variant	MODIFIER	TOMM40	ENSG00000130204	Transcript	ENST00000592041.1	nonsense_mediated_decay
rs6857	19:45392254-45392254	T	upstream_gene_variant	MODIFIER	TOMM40	ENSG00000130204	Transcript	ENST00000592434.1	protein_coding
rs71352238	19:45394336-45394336	C	downstream_gene_variant	MODIFIER	PVRL2	ENSG00000130202	Transcript	ENST00000252483.5	protein_coding
rs71352238	19:45394336-45394336	C	upstream_gene_variant	MODIFIER	TOMM40	ENSG00000130204	Transcript	ENST00000252487.5	protein_coding
rs71352238	19:45394336-45394336	C	upstream_gene_variant	MODIFIER	TOMM40	ENSG00000130204	Transcript	ENST00000405636.2	protein_coding
rs71352238	19:45394336-45394336	C	upstream_gene_variant	MODIFIER	TOMM40	ENSG00000130204	Transcript	ENST00000426677.2	protein_coding
rs71352238	19:45394336-45394336	C	upstream_gene_variant	MODIFIER	CTB-129P6.4	ENSG00000267282	Transcript	ENST00000585408.1	antisense
rs71352238	19:45394336-45394336	C	intron_variant	MODIFIER	TOMM40	ENSG00000130204	Transcript	ENST00000589253.1	protein_coding
rs71352238	19:45394336-45394336	C	upstream_gene_variant	MODIFIER	TOMM40	ENSG00000130204	Transcript	ENST00000589649.1	protein_coding
rs71352238	19:45394336-45394336	C	downstream_gene_variant	MODIFIER	PVRL2	ENSG00000130202	Transcript	ENST00000592018.1	protein_coding
rs71352238	19:45394336-45394336	C	upstream_gene_variant	MODIFIER	TOMM40	ENSG00000130204	Transcript	ENST00000592041.1	nonsense_mediated_decay
rs71352238	19:45394336-45394336	C	upstream_gene_variant	MODIFIER	TOMM40	ENSG00000130204	Transcript	ENST00000592434.1	protein_coding
rs71352238	19:45394336-45394336	C	regulatory_region_variant	MODIFIER	-	-	RegulatoryFeature	ENSR00000110115	promoter
rs184017	19:45394969-45394969	G	downstream_gene_variant	MODIFIER	PVRL2	ENSG00000130202	Transcript	ENST00000252483.5	protein_coding
rs184017	19:45394969-45394969	G	intron_variant	MODIFIER	TOMM40	ENSG00000130204	Transcript	ENST00000252487.5	protein_coding
rs184017	19:45394969-45394969	G	intron_variant	MODIFIER	TOMM40	ENSG00000130204	Transcript	ENST00000405636.2	protein_coding
rs184017	19:45394969-45394969	G	intron_variant	MODIFIER	TOMM40	ENSG00000130204	Transcript	ENST00000426677.2	protein_coding
rs184017	19:45394969-45394969	G	upstream_gene_variant	MODIFIER	CTB-129P6.4	ENSG00000267282	Transcript	ENST00000585408.1	antisense
rs184017	19:45394969-45394969	G	downstream_gene_variant	MODIFIER	TOMM40	ENSG00000130204	Transcript	ENST00000589253.1	protein_coding
rs184017	19:45394969-45394969	G	intron_variant	MODIFIER	TOMM40	ENSG00000130204	Transcript	ENST00000589649.1	protein_coding
rs184017	19:45394969-45394969	G	downstream_gene_variant	MODIFIER	PVRL2	ENSG00000130202	Transcript	ENST00000592018.1	protein_coding
rs184017	19:45394969-45394969	G	upstream_gene_variant	MODIFIER	TOMM40	ENSG00000130204	Transcript	ENST00000592041.1	nonsense_mediated_decay
rs184017	19:45394969-45394969	G	intron_variant	MODIFIER	TOMM40	ENSG00000130204	Transcript	ENST00000592434.1	protein_coding
rs184017	19:45394969-45394969	G	regulatory_region_variant	MODIFIER	-	-	RegulatoryFeature	ENSR00000110115	promoter
rs2075649	19:45395330-45395330	G	downstream_gene_variant	MODIFIER	PVRL2	ENSG00000130202	Transcript	ENST00000252483.5	protein_coding
rs2075649	19:45395330-45395330	G	intron_variant	MODIFIER	TOMM40	ENSG00000130204	Transcript	ENST00000252487.5	protein_coding
rs2075649	19:45395330-45395330	G	intron_variant	MODIFIER	TOMM40	ENSG00000130204	Transcript	ENST00000405636.2	protein_coding
rs2075649	19:45395330-45395330	G	intron_variant	MODIFIER	TOMM40	ENSG00000130204	Transcript	ENST00000426677.2	protein_coding
rs2075649	19:45395330-45395330	G	upstream_gene_variant	MODIFIER	CTB-129P6.4	ENSG00000267282	Transcript	ENST00000585408.1	antisense
rs2075649	19:45395330-45395330	G	downstream_gene_variant	MODIFIER	TOMM40	ENSG00000130204	Transcript	ENST00000589253.1	protein_coding
rs2075649	19:45395330-45395330	G	intron_variant	MODIFIER	TOMM40	ENSG00000130204	Transcript	ENST00000589649.1	protein_coding
rs2075649	19:45395330-45395330	G	downstream_gene_variant	MODIFIER	PVRL2	ENSG00000130202	Transcript	ENST00000592018.1	protein_coding
rs2075649	19:45395330-45395330	G	upstream_gene_variant	MODIFIER	TOMM40	ENSG00000130204	Transcript	ENST00000592041.1	nonsense_mediated_decay
rs2075649	19:45395330-45395330	G	intron_variant	MODIFIER	TOMM40	ENSG00000130204	Transcript	ENST00000592434.1	protein_coding
rs2075649	19:45395330-45395330	G	regulatory_region_variant	MODIFIER	-	-	RegulatoryFeature	ENSR00000110115	promoter
rs2075650	19:45395619-45395619	G	downstream_gene_variant	MODIFIER	PVRL2	ENSG00000130202	Transcript	ENST00000252483.5	protein_coding
rs2075650	19:45395619-45395619	G	intron_variant	MODIFIER	TOMM40	ENSG00000130204	Transcript	ENST00000252487.5	protein_coding
rs2075650	19:45395619-45395619	G	intron_variant	MODIFIER	TOMM40	ENSG00000130204	Transcript	ENST00000405636.2	protein_coding
rs2075650	19:45395619-45395619	G	intron_variant	MODIFIER	TOMM40	ENSG00000130204	Transcript	ENST00000426677.2	protein_coding
rs2075650	19:45395619-45395619	G	upstream_gene_variant	MODIFIER	CTB-129P6.4	ENSG00000267282	Transcript	ENST00000585408.1	antisense
rs2075650	19:45395619-45395619	G	downstream_gene_variant	MODIFIER	TOMM40	ENSG00000130204	Transcript	ENST00000589253.1	protein_coding
rs2075650	19:45395619-45395619	G	intron_variant	MODIFIER	TOMM40	ENSG00000130204	Transcript	ENST00000589649.1	protein_coding
rs2075650	19:45395619-45395619	G	downstream_gene_variant	MODIFIER	PVRL2	ENSG00000130202	Transcript	ENST00000592018.1	protein_coding
rs2075650	19:45395619-45395619	G	upstream_gene_variant	MODIFIER	TOMM40	ENSG00000130204	Transcript	ENST00000592041.1	nonsense_mediated_decay
rs2075650	19:45395619-45395619	G	intron_variant	MODIFIER	TOMM40	ENSG00000130204	Transcript	ENST00000592434.1	protein_coding
rs2075650	19:45395619-45395619	G	regulatory_region_variant	MODIFIER	-	-	RegulatoryFeature	ENSR00000110115	promoter
rs157584	19:45396899-45396899	C	downstream_gene_variant	MODIFIER	PVRL2	ENSG00000130202	Transcript	ENST00000252483.5	protein_coding
rs157584	19:45396899-45396899	G	downstream_gene_variant	MODIFIER	PVRL2	ENSG00000130202	Transcript	ENST00000252483.5	protein_coding
rs157584	19:45396899-45396899	C	intron_variant	MODIFIER	TOMM40	ENSG00000130204	Transcript	ENST00000252487.5	protein_coding
rs157584	19:45396899-45396899	G	intron_variant	MODIFIER	TOMM40	ENSG00000130204	Transcript	ENST00000252487.5	protein_coding
rs157584	19:45396899-45396899	C	intron_variant	MODIFIER	TOMM40	ENSG00000130204	Transcript	ENST00000405636.2	protein_coding
rs157584	19:45396899-45396899	G	intron_variant	MODIFIER	TOMM40	ENSG00000130204	Transcript	ENST00000405636.2	protein_coding
rs157584	19:45396899-45396899	C	intron_variant	MODIFIER	TOMM40	ENSG00000130204	Transcript	ENST00000426677.2	protein_coding
rs157584	19:45396899-45396899	G	intron_variant	MODIFIER	TOMM40	ENSG00000130204	Transcript	ENST00000426677.2	protein_coding
rs157584	19:45396899-45396899	C	upstream_gene_variant	MODIFIER	CTB-129P6.4	ENSG00000267282	Transcript	ENST00000585408.1	antisense
rs157584	19:45396899-45396899	G	upstream_gene_variant	MODIFIER	CTB-129P6.4	ENSG00000267282	Transcript	ENST00000585408.1	antisense
rs157584	19:45396899-45396899	C	downstream_gene_variant	MODIFIER	TOMM40	ENSG00000130204	Transcript	ENST00000589253.1	protein_coding
rs157584	19:45396899-45396899	G	downstream_gene_variant	MODIFIER	TOMM40	ENSG00000130204	Transcript	ENST00000589253.1	protein_coding
rs157584	19:45396899-45396899	C	intron_variant	MODIFIER	TOMM40	ENSG00000130204	Transcript	ENST00000589649.1	protein_coding
rs157584	19:45396899-45396899	G	intron_variant	MODIFIER	TOMM40	ENSG00000130204	Transcript	ENST00000589649.1	protein_coding
rs157584	19:45396899-45396899	C	downstream_gene_variant	MODIFIER	PVRL2	ENSG00000130202	Transcript	ENST00000592018.1	protein_coding
rs157584	19:45396899-45396899	G	downstream_gene_variant	MODIFIER	PVRL2	ENSG00000130202	Transcript	ENST00000592018.1	protein_coding
rs157584	19:45396899-45396899	C	upstream_gene_variant	MODIFIER	TOMM40	ENSG00000130204	Transcript	ENST00000592041.1	nonsense_mediated_decay
rs157584	19:45396899-45396899	G	upstream_gene_variant	MODIFIER	TOMM40	ENSG00000130204	Transcript	ENST00000592041.1	nonsense_mediated_decay
rs157584	19:45396899-45396899	C	intron_variant	MODIFIER	TOMM40	ENSG00000130204	Transcript	ENST00000592434.1	protein_coding
rs157584	19:45396899-45396899	G	intron_variant	MODIFIER	TOMM40	ENSG00000130204	Transcript	ENST00000592434.1	protein_coding
rs157585	19:45397512-45397512	C	intron_variant	MODIFIER	TOMM40	ENSG00000130204	Transcript	ENST00000252487.5	protein_coding
rs157585	19:45397512-45397512	T	intron_variant	MODIFIER	TOMM40	ENSG00000130204	Transcript	ENST00000252487.5	protein_coding
rs157585	19:45397512-45397512	C	intron_variant	MODIFIER	TOMM40	ENSG00000130204	Transcript	ENST00000405636.2	protein_coding
rs157585	19:45397512-45397512	T	intron_variant	MODIFIER	TOMM40	ENSG00000130204	Transcript	ENST00000405636.2	protein_coding
rs157585	19:45397512-45397512	C	intron_variant	MODIFIER	TOMM40	ENSG00000130204	Transcript	ENST00000426677.2	protein_coding
rs157585	19:45397512-45397512	T	intron_variant	MODIFIER	TOMM40	ENSG00000130204	Transcript	ENST00000426677.2	protein_coding
rs157585	19:45397512-45397512	C	upstream_gene_variant	MODIFIER	CTB-129P6.4	ENSG00000267282	Transcript	ENST00000585408.1	antisense
rs157585	19:45397512-45397512	T	upstream_gene_variant	MODIFIER	CTB-129P6.4	ENSG00000267282	Transcript	ENST00000585408.1	antisense
rs157585	19:45397512-45397512	C	downstream_gene_variant	MODIFIER	TOMM40	ENSG00000130204	Transcript	ENST00000589253.1	protein_coding
rs157585	19:45397512-45397512	T	downstream_gene_variant	MODIFIER	TOMM40	ENSG00000130204	Transcript	ENST00000589253.1	protein_coding
rs157585	19:45397512-45397512	C	downstream_gene_variant	MODIFIER	TOMM40	ENSG00000130204	Transcript	ENST00000589649.1	protein_coding
rs157585	19:45397512-45397512	T	downstream_gene_variant	MODIFIER	TOMM40	ENSG00000130204	Transcript	ENST00000589649.1	protein_coding
rs157585	19:45397512-45397512	C	intron_variant,NMD_transcript_variant	MODIFIER	TOMM40	ENSG00000130204	Transcript	ENST00000592041.1	nonsense_mediated_decay
rs157585	19:45397512-45397512	T	intron_variant,NMD_transcript_variant	MODIFIER	TOMM40	ENSG00000130204	Transcript	ENST00000592041.1	nonsense_mediated_decay
rs157585	19:45397512-45397512	C	intron_variant	MODIFIER	TOMM40	ENSG00000130204	Transcript	ENST00000592434.1	protein_coding
rs157585	19:45397512-45397512	T	intron_variant	MODIFIER	TOMM40	ENSG00000130204	Transcript	ENST00000592434.1	protein_coding
rs34878901	19:45402477-45402477	A	intron_variant	MODIFIER	TOMM40	ENSG00000130204	Transcript	ENST00000252487.5	protein_coding
rs34878901	19:45402477-45402477	T	intron_variant	MODIFIER	TOMM40	ENSG00000130204	Transcript	ENST00000252487.5	protein_coding
rs34878901	19:45402477-45402477	A	intron_variant	MODIFIER	TOMM40	ENSG00000130204	Transcript	ENST00000405636.2	protein_coding
rs34878901	19:45402477-45402477	T	intron_variant	MODIFIER	TOMM40	ENSG00000130204	Transcript	ENST00000405636.2	protein_coding
rs34878901	19:45402477-45402477	A	intron_variant	MODIFIER	TOMM40	ENSG00000130204	Transcript	ENST00000426677.2	protein_coding
rs34878901	19:45402477-45402477	T	intron_variant	MODIFIER	TOMM40	ENSG00000130204	Transcript	ENST00000426677.2	protein_coding
rs34878901	19:45402477-45402477	A	intron_variant,NMD_transcript_variant	MODIFIER	TOMM40	ENSG00000130204	Transcript	ENST00000592041.1	nonsense_mediated_decay
rs34878901	19:45402477-45402477	T	intron_variant,NMD_transcript_variant	MODIFIER	TOMM40	ENSG00000130204	Transcript	ENST00000592041.1	nonsense_mediated_decay
rs34878901	19:45402477-45402477	A	intron_variant	MODIFIER	TOMM40	ENSG00000130204	Transcript	ENST00000592434.1	protein_coding
rs34878901	19:45402477-45402477	T	intron_variant	MODIFIER	TOMM40	ENSG00000130204	Transcript	ENST00000592434.1	protein_coding
rs1160985	19:45403412-45403412	T	intron_variant	MODIFIER	TOMM40	ENSG00000130204	Transcript	ENST00000252487.5	protein_coding
rs1160985	19:45403412-45403412	T	intron_variant	MODIFIER	TOMM40	ENSG00000130204	Transcript	ENST00000405636.2	protein_coding
rs1160985	19:45403412-45403412	T	intron_variant	MODIFIER	TOMM40	ENSG00000130204	Transcript	ENST00000426677.2	protein_coding
rs1160985	19:45403412-45403412	T	intron_variant,NMD_transcript_variant	MODIFIER	TOMM40	ENSG00000130204	Transcript	ENST00000592041.1	nonsense_mediated_decay
rs1160985	19:45403412-45403412	T	intron_variant	MODIFIER	TOMM40	ENSG00000130204	Transcript	ENST00000592434.1	protein_coding
rs405697	19:45404691-45404691	G	upstream_gene_variant	MODIFIER	APOE	ENSG00000130203	Transcript	ENST00000252486.4	protein_coding
rs405697	19:45404691-45404691	T	upstream_gene_variant	MODIFIER	APOE	ENSG00000130203	Transcript	ENST00000252486.4	protein_coding
rs405697	19:45404691-45404691	G	intron_variant	MODIFIER	TOMM40	ENSG00000130204	Transcript	ENST00000252487.5	protein_coding
rs405697	19:45404691-45404691	T	intron_variant	MODIFIER	TOMM40	ENSG00000130204	Transcript	ENST00000252487.5	protein_coding
rs405697	19:45404691-45404691	G	intron_variant	MODIFIER	TOMM40	ENSG00000130204	Transcript	ENST00000405636.2	protein_coding
rs405697	19:45404691-45404691	T	intron_variant	MODIFIER	TOMM40	ENSG00000130204	Transcript	ENST00000405636.2	protein_coding
rs405697	19:45404691-45404691	G	upstream_gene_variant	MODIFIER	APOE	ENSG00000130203	Transcript	ENST00000425718.1	protein_coding
rs405697	19:45404691-45404691	T	upstream_gene_variant	MODIFIER	APOE	ENSG00000130203	Transcript	ENST00000425718.1	protein_coding
rs405697	19:45404691-45404691	G	intron_variant	MODIFIER	TOMM40	ENSG00000130204	Transcript	ENST00000426677.2	protein_coding
rs405697	19:45404691-45404691	T	intron_variant	MODIFIER	TOMM40	ENSG00000130204	Transcript	ENST00000426677.2	protein_coding
rs405697	19:45404691-45404691	G	upstream_gene_variant	MODIFIER	APOE	ENSG00000130203	Transcript	ENST00000434152.1	protein_coding
rs405697	19:45404691-45404691	T	upstream_gene_variant	MODIFIER	APOE	ENSG00000130203	Transcript	ENST00000434152.1	protein_coding
rs405697	19:45404691-45404691	G	upstream_gene_variant	MODIFIER	APOE	ENSG00000130203	Transcript	ENST00000446996.1	protein_coding
rs405697	19:45404691-45404691	T	upstream_gene_variant	MODIFIER	APOE	ENSG00000130203	Transcript	ENST00000446996.1	protein_coding
rs405697	19:45404691-45404691	G	upstream_gene_variant	MODIFIER	APOE	ENSG00000130203	Transcript	ENST00000485628.2	retained_intron
rs405697	19:45404691-45404691	T	upstream_gene_variant	MODIFIER	APOE	ENSG00000130203	Transcript	ENST00000485628.2	retained_intron
rs405697	19:45404691-45404691	G	3_prime_UTR_variant,NMD_transcript_variant	MODIFIER	TOMM40	ENSG00000130204	Transcript	ENST00000592041.1	nonsense_mediated_decay
rs405697	19:45404691-45404691	T	3_prime_UTR_variant,NMD_transcript_variant	MODIFIER	TOMM40	ENSG00000130204	Transcript	ENST00000592041.1	nonsense_mediated_decay
rs405697	19:45404691-45404691	G	3_prime_UTR_variant	MODIFIER	TOMM40	ENSG00000130204	Transcript	ENST00000592434.1	protein_coding
rs405697	19:45404691-45404691	T	3_prime_UTR_variant	MODIFIER	TOMM40	ENSG00000130204	Transcript	ENST00000592434.1	protein_coding
rs405697	19:45404691-45404691	G	regulatory_region_variant	MODIFIER	-	-	RegulatoryFeature	ENSR00001612514	enhancer
rs405697	19:45404691-45404691	T	regulatory_region_variant	MODIFIER	-	-	RegulatoryFeature	ENSR00001612514	enhancer
rs405697	19:45404691-45404691	G	regulatory_region_variant	MODIFIER	-	-	RegulatoryFeature	ENSR00001912238	CTCF_binding_site
rs405697	19:45404691-45404691	T	regulatory_region_variant	MODIFIER	-	-	RegulatoryFeature	ENSR00001912238	CTCF_binding_site
rs10119	19:45406673-45406673	A	upstream_gene_variant	MODIFIER	APOE	ENSG00000130203	Transcript	ENST00000252486.4	protein_coding
rs10119	19:45406673-45406673	A	3_prime_UTR_variant	MODIFIER	TOMM40	ENSG00000130204	Transcript	ENST00000252487.5	protein_coding
rs10119	19:45406673-45406673	A	3_prime_UTR_variant	MODIFIER	TOMM40	ENSG00000130204	Transcript	ENST00000405636.2	protein_coding
rs10119	19:45406673-45406673	A	upstream_gene_variant	MODIFIER	APOE	ENSG00000130203	Transcript	ENST00000425718.1	protein_coding
rs10119	19:45406673-45406673	A	3_prime_UTR_variant	MODIFIER	TOMM40	ENSG00000130204	Transcript	ENST00000426677.2	protein_coding
rs10119	19:45406673-45406673	A	upstream_gene_variant	MODIFIER	APOE	ENSG00000130203	Transcript	ENST00000434152.1	protein_coding
rs10119	19:45406673-45406673	A	upstream_gene_variant	MODIFIER	APOE	ENSG00000130203	Transcript	ENST00000446996.1	protein_coding
rs10119	19:45406673-45406673	A	upstream_gene_variant	MODIFIER	APOE	ENSG00000130203	Transcript	ENST00000485628.2	retained_intron
rs10119	19:45406673-45406673	A	downstream_gene_variant	MODIFIER	TOMM40	ENSG00000130204	Transcript	ENST00000592041.1	nonsense_mediated_decay
rs10119	19:45406673-45406673	A	3_prime_UTR_variant	MODIFIER	TOMM40	ENSG00000130204	Transcript	ENST00000592434.1	protein_coding
rs10119	19:45406673-45406673	A	regulatory_region_variant	MODIFIER	-	-	RegulatoryFeature	ENSR00000288656	CTCF_binding_site
rs7412	19:45412079-45412079	T	missense_variant	MODERATE	APOE	ENSG00000130203	Transcript	ENST00000252486.4	protein_coding
rs7412	19:45412079-45412079	T	missense_variant	MODERATE	APOE	ENSG00000130203	Transcript	ENST00000425718.1	protein_coding
rs7412	19:45412079-45412079	T	missense_variant	MODERATE	APOE	ENSG00000130203	Transcript	ENST00000434152.1	protein_coding
rs7412	19:45412079-45412079	T	missense_variant	MODERATE	APOE	ENSG00000130203	Transcript	ENST00000446996.1	protein_coding
rs7412	19:45412079-45412079	T	downstream_gene_variant	MODIFIER	APOE	ENSG00000130203	Transcript	ENST00000485628.2	retained_intron
rs59325138	19:45416291-45416291	G	downstream_gene_variant	MODIFIER	APOE	ENSG00000130203	Transcript	ENST00000252486.4	protein_coding
rs59325138	19:45416291-45416291	T	downstream_gene_variant	MODIFIER	APOE	ENSG00000130203	Transcript	ENST00000252486.4	protein_coding
rs59325138	19:45416291-45416291	G	upstream_gene_variant	MODIFIER	APOC1	ENSG00000130208	Transcript	ENST00000252491.4	protein_coding
rs59325138	19:45416291-45416291	T	upstream_gene_variant	MODIFIER	APOC1	ENSG00000130208	Transcript	ENST00000252491.4	protein_coding
rs59325138	19:45416291-45416291	G	downstream_gene_variant	MODIFIER	APOE	ENSG00000130203	Transcript	ENST00000425718.1	protein_coding
rs59325138	19:45416291-45416291	T	downstream_gene_variant	MODIFIER	APOE	ENSG00000130203	Transcript	ENST00000425718.1	protein_coding
rs59325138	19:45416291-45416291	G	downstream_gene_variant	MODIFIER	APOE	ENSG00000130203	Transcript	ENST00000434152.1	protein_coding
rs59325138	19:45416291-45416291	T	downstream_gene_variant	MODIFIER	APOE	ENSG00000130203	Transcript	ENST00000434152.1	protein_coding
rs59325138	19:45416291-45416291	G	downstream_gene_variant	MODIFIER	APOE	ENSG00000130203	Transcript	ENST00000446996.1	protein_coding
rs59325138	19:45416291-45416291	T	downstream_gene_variant	MODIFIER	APOE	ENSG00000130203	Transcript	ENST00000446996.1	protein_coding
rs59325138	19:45416291-45416291	G	upstream_gene_variant	MODIFIER	APOC1	ENSG00000130208	Transcript	ENST00000586638.1	protein_coding
rs59325138	19:45416291-45416291	T	upstream_gene_variant	MODIFIER	APOC1	ENSG00000130208	Transcript	ENST00000586638.1	protein_coding
rs59325138	19:45416291-45416291	G	upstream_gene_variant	MODIFIER	APOC1	ENSG00000130208	Transcript	ENST00000588750.1	protein_coding
rs59325138	19:45416291-45416291	T	upstream_gene_variant	MODIFIER	APOC1	ENSG00000130208	Transcript	ENST00000588750.1	protein_coding
rs59325138	19:45416291-45416291	G	upstream_gene_variant	MODIFIER	APOC1	ENSG00000130208	Transcript	ENST00000588802.1	protein_coding
rs59325138	19:45416291-45416291	T	upstream_gene_variant	MODIFIER	APOC1	ENSG00000130208	Transcript	ENST00000588802.1	protein_coding
rs59325138	19:45416291-45416291	G	upstream_gene_variant	MODIFIER	APOC1	ENSG00000130208	Transcript	ENST00000589078.1	protein_coding
rs59325138	19:45416291-45416291	T	upstream_gene_variant	MODIFIER	APOC1	ENSG00000130208	Transcript	ENST00000589078.1	protein_coding
rs59325138	19:45416291-45416291	G	upstream_gene_variant	MODIFIER	APOC1	ENSG00000130208	Transcript	ENST00000589781.1	protein_coding
rs59325138	19:45416291-45416291	T	upstream_gene_variant	MODIFIER	APOC1	ENSG00000130208	Transcript	ENST00000589781.1	protein_coding
rs59325138	19:45416291-45416291	G	upstream_gene_variant	MODIFIER	APOC1	ENSG00000130208	Transcript	ENST00000590334.1	nonsense_mediated_decay
rs59325138	19:45416291-45416291	T	upstream_gene_variant	MODIFIER	APOC1	ENSG00000130208	Transcript	ENST00000590334.1	nonsense_mediated_decay
rs59325138	19:45416291-45416291	G	upstream_gene_variant	MODIFIER	APOC1	ENSG00000130208	Transcript	ENST00000592176.1	nonsense_mediated_decay
rs59325138	19:45416291-45416291	T	upstream_gene_variant	MODIFIER	APOC1	ENSG00000130208	Transcript	ENST00000592176.1	nonsense_mediated_decay
rs59325138	19:45416291-45416291	G	upstream_gene_variant	MODIFIER	APOC1	ENSG00000130208	Transcript	ENST00000592535.1	protein_coding
rs59325138	19:45416291-45416291	T	upstream_gene_variant	MODIFIER	APOC1	ENSG00000130208	Transcript	ENST00000592535.1	protein_coding
rs59325138	19:45416291-45416291	G	upstream_gene_variant	MODIFIER	APOC1	ENSG00000130208	Transcript	ENST00000592885.1	protein_coding
rs59325138	19:45416291-45416291	T	upstream_gene_variant	MODIFIER	APOC1	ENSG00000130208	Transcript	ENST00000592885.1	protein_coding
rs438811	19:45416741-45416741	T	downstream_gene_variant	MODIFIER	APOE	ENSG00000130203	Transcript	ENST00000252486.4	protein_coding
rs438811	19:45416741-45416741	T	upstream_gene_variant	MODIFIER	APOC1	ENSG00000130208	Transcript	ENST00000252491.4	protein_coding
rs438811	19:45416741-45416741	T	downstream_gene_variant	MODIFIER	APOE	ENSG00000130203	Transcript	ENST00000425718.1	protein_coding
rs438811	19:45416741-45416741	T	downstream_gene_variant	MODIFIER	APOE	ENSG00000130203	Transcript	ENST00000434152.1	protein_coding
rs438811	19:45416741-45416741	T	downstream_gene_variant	MODIFIER	APOE	ENSG00000130203	Transcript	ENST00000446996.1	protein_coding
rs438811	19:45416741-45416741	T	upstream_gene_variant	MODIFIER	APOC1	ENSG00000130208	Transcript	ENST00000586638.1	protein_coding
rs438811	19:45416741-45416741	T	upstream_gene_variant	MODIFIER	APOC1	ENSG00000130208	Transcript	ENST00000588750.1	protein_coding
rs438811	19:45416741-45416741	T	upstream_gene_variant	MODIFIER	APOC1	ENSG00000130208	Transcript	ENST00000588802.1	protein_coding
rs438811	19:45416741-45416741	T	upstream_gene_variant	MODIFIER	APOC1	ENSG00000130208	Transcript	ENST00000589078.1	protein_coding
rs438811	19:45416741-45416741	T	upstream_gene_variant	MODIFIER	APOC1	ENSG00000130208	Transcript	ENST00000589781.1	protein_coding
rs438811	19:45416741-45416741	T	upstream_gene_variant	MODIFIER	APOC1	ENSG00000130208	Transcript	ENST00000590334.1	nonsense_mediated_decay
rs438811	19:45416741-45416741	T	upstream_gene_variant	MODIFIER	APOC1	ENSG00000130208	Transcript	ENST00000592176.1	nonsense_mediated_decay
rs438811	19:45416741-45416741	T	upstream_gene_variant	MODIFIER	APOC1	ENSG00000130208	Transcript	ENST00000592535.1	protein_coding
rs438811	19:45416741-45416741	T	upstream_gene_variant	MODIFIER	APOC1	ENSG00000130208	Transcript	ENST00000592885.1	protein_coding
rs12721046	19:45421254-45421254	A	intron_variant	MODIFIER	APOC1	ENSG00000130208	Transcript	ENST00000252491.4	protein_coding
rs12721046	19:45421254-45421254	A	intron_variant	MODIFIER	APOC1	ENSG00000130208	Transcript	ENST00000586638.1	protein_coding
rs12721046	19:45421254-45421254	A	intron_variant	MODIFIER	APOC1	ENSG00000130208	Transcript	ENST00000588750.1	protein_coding
rs12721046	19:45421254-45421254	A	intron_variant	MODIFIER	APOC1	ENSG00000130208	Transcript	ENST00000588802.1	protein_coding
rs12721046	19:45421254-45421254	A	downstream_gene_variant	MODIFIER	APOC1	ENSG00000130208	Transcript	ENST00000589078.1	protein_coding
rs12721046	19:45421254-45421254	A	intron_variant	MODIFIER	APOC1	ENSG00000130208	Transcript	ENST00000589781.1	protein_coding
rs12721046	19:45421254-45421254	A	intron_variant,NMD_transcript_variant	MODIFIER	APOC1	ENSG00000130208	Transcript	ENST00000590334.1	nonsense_mediated_decay
rs12721046	19:45421254-45421254	A	intron_variant,NMD_transcript_variant	MODIFIER	APOC1	ENSG00000130208	Transcript	ENST00000592176.1	nonsense_mediated_decay
rs12721046	19:45421254-45421254	A	intron_variant	MODIFIER	APOC1	ENSG00000130208	Transcript	ENST00000592535.1	protein_coding
rs12721046	19:45421254-45421254	A	intron_variant	MODIFIER	APOC1	ENSG00000130208	Transcript	ENST00000592885.1	protein_coding
rs12721056	19:45421744-45421744	A	intron_variant	MODIFIER	APOC1	ENSG00000130208	Transcript	ENST00000252491.4	protein_coding
rs12721056	19:45421744-45421744	C	intron_variant	MODIFIER	APOC1	ENSG00000130208	Transcript	ENST00000252491.4	protein_coding
rs12721056	19:45421744-45421744	T	intron_variant	MODIFIER	APOC1	ENSG00000130208	Transcript	ENST00000252491.4	protein_coding
rs12721056	19:45421744-45421744	A	intron_variant	MODIFIER	APOC1	ENSG00000130208	Transcript	ENST00000586638.1	protein_coding
rs12721056	19:45421744-45421744	C	intron_variant	MODIFIER	APOC1	ENSG00000130208	Transcript	ENST00000586638.1	protein_coding
rs12721056	19:45421744-45421744	T	intron_variant	MODIFIER	APOC1	ENSG00000130208	Transcript	ENST00000586638.1	protein_coding
rs12721056	19:45421744-45421744	A	intron_variant	MODIFIER	APOC1	ENSG00000130208	Transcript	ENST00000588750.1	protein_coding
rs12721056	19:45421744-45421744	C	intron_variant	MODIFIER	APOC1	ENSG00000130208	Transcript	ENST00000588750.1	protein_coding
rs12721056	19:45421744-45421744	T	intron_variant	MODIFIER	APOC1	ENSG00000130208	Transcript	ENST00000588750.1	protein_coding
rs12721056	19:45421744-45421744	A	intron_variant	MODIFIER	APOC1	ENSG00000130208	Transcript	ENST00000588802.1	protein_coding
rs12721056	19:45421744-45421744	C	intron_variant	MODIFIER	APOC1	ENSG00000130208	Transcript	ENST00000588802.1	protein_coding
rs12721056	19:45421744-45421744	T	intron_variant	MODIFIER	APOC1	ENSG00000130208	Transcript	ENST00000588802.1	protein_coding
rs12721056	19:45421744-45421744	A	downstream_gene_variant	MODIFIER	APOC1	ENSG00000130208	Transcript	ENST00000589078.1	protein_coding
rs12721056	19:45421744-45421744	C	downstream_gene_variant	MODIFIER	APOC1	ENSG00000130208	Transcript	ENST00000589078.1	protein_coding
rs12721056	19:45421744-45421744	T	downstream_gene_variant	MODIFIER	APOC1	ENSG00000130208	Transcript	ENST00000589078.1	protein_coding
rs12721056	19:45421744-45421744	A	intron_variant	MODIFIER	APOC1	ENSG00000130208	Transcript	ENST00000589781.1	protein_coding
rs12721056	19:45421744-45421744	C	intron_variant	MODIFIER	APOC1	ENSG00000130208	Transcript	ENST00000589781.1	protein_coding
rs12721056	19:45421744-45421744	T	intron_variant	MODIFIER	APOC1	ENSG00000130208	Transcript	ENST00000589781.1	protein_coding
rs12721056	19:45421744-45421744	A	intron_variant,NMD_transcript_variant	MODIFIER	APOC1	ENSG00000130208	Transcript	ENST00000590334.1	nonsense_mediated_decay
rs12721056	19:45421744-45421744	C	intron_variant,NMD_transcript_variant	MODIFIER	APOC1	ENSG00000130208	Transcript	ENST00000590334.1	nonsense_mediated_decay
rs12721056	19:45421744-45421744	T	intron_variant,NMD_transcript_variant	MODIFIER	APOC1	ENSG00000130208	Transcript	ENST00000590334.1	nonsense_mediated_decay
rs12721056	19:45421744-45421744	A	intron_variant,NMD_transcript_variant	MODIFIER	APOC1	ENSG00000130208	Transcript	ENST00000592176.1	nonsense_mediated_decay
rs12721056	19:45421744-45421744	C	intron_variant,NMD_transcript_variant	MODIFIER	APOC1	ENSG00000130208	Transcript	ENST00000592176.1	nonsense_mediated_decay
rs12721056	19:45421744-45421744	T	intron_variant,NMD_transcript_variant	MODIFIER	APOC1	ENSG00000130208	Transcript	ENST00000592176.1	nonsense_mediated_decay
rs12721056	19:45421744-45421744	A	intron_variant	MODIFIER	APOC1	ENSG00000130208	Transcript	ENST00000592535.1	protein_coding
rs12721056	19:45421744-45421744	C	intron_variant	MODIFIER	APOC1	ENSG00000130208	Transcript	ENST00000592535.1	protein_coding
rs12721056	19:45421744-45421744	T	intron_variant	MODIFIER	APOC1	ENSG00000130208	Transcript	ENST00000592535.1	protein_coding
rs12721056	19:45421744-45421744	A	intron_variant	MODIFIER	APOC1	ENSG00000130208	Transcript	ENST00000592885.1	protein_coding
rs12721056	19:45421744-45421744	C	intron_variant	MODIFIER	APOC1	ENSG00000130208	Transcript	ENST00000592885.1	protein_coding
rs12721056	19:45421744-45421744	T	intron_variant	MODIFIER	APOC1	ENSG00000130208	Transcript	ENST00000592885.1	protein_coding
rs12721056	19:45421744-45421744	A	regulatory_region_variant	MODIFIER	-	-	RegulatoryFeature	ENSR00001912239	enhancer
rs12721056	19:45421744-45421744	C	regulatory_region_variant	MODIFIER	-	-	RegulatoryFeature	ENSR00001912239	enhancer
rs12721056	19:45421744-45421744	T	regulatory_region_variant	MODIFIER	-	-	RegulatoryFeature	ENSR00001912239	enhancer
rs4420638	19:45422946-45422946	G	downstream_gene_variant	MODIFIER	APOC1	ENSG00000130208	Transcript	ENST00000252491.4	protein_coding
rs4420638	19:45422946-45422946	G	downstream_gene_variant	MODIFIER	APOC1	ENSG00000130208	Transcript	ENST00000586638.1	protein_coding
rs4420638	19:45422946-45422946	G	downstream_gene_variant	MODIFIER	APOC1	ENSG00000130208	Transcript	ENST00000588750.1	protein_coding
rs4420638	19:45422946-45422946	G	downstream_gene_variant	MODIFIER	APOC1	ENSG00000130208	Transcript	ENST00000588802.1	protein_coding
rs4420638	19:45422946-45422946	G	downstream_gene_variant	MODIFIER	APOC1	ENSG00000130208	Transcript	ENST00000589078.1	protein_coding
rs4420638	19:45422946-45422946	G	downstream_gene_variant	MODIFIER	APOC1	ENSG00000130208	Transcript	ENST00000589781.1	protein_coding
rs4420638	19:45422946-45422946	G	downstream_gene_variant	MODIFIER	APOC1	ENSG00000130208	Transcript	ENST00000590334.1	nonsense_mediated_decay
rs4420638	19:45422946-45422946	G	downstream_gene_variant	MODIFIER	APOC1	ENSG00000130208	Transcript	ENST00000592176.1	nonsense_mediated_decay
rs4420638	19:45422946-45422946	G	downstream_gene_variant	MODIFIER	APOC1	ENSG00000130208	Transcript	ENST00000592535.1	protein_coding
rs4420638	19:45422946-45422946	G	downstream_gene_variant	MODIFIER	APOC1	ENSG00000130208	Transcript	ENST00000592885.1	protein_coding
rs4420638	19:45422946-45422946	G	regulatory_region_variant	MODIFIER	-	-	RegulatoryFeature	ENSR00001912239	enhancer
rs157592	19:45424514-45424514	C	downstream_gene_variant	MODIFIER	APOC1	ENSG00000130208	Transcript	ENST00000252491.4	protein_coding
rs157592	19:45424514-45424514	T	downstream_gene_variant	MODIFIER	APOC1	ENSG00000130208	Transcript	ENST00000252491.4	protein_coding
rs157592	19:45424514-45424514	C	downstream_gene_variant	MODIFIER	APOC1	ENSG00000130208	Transcript	ENST00000586638.1	protein_coding
rs157592	19:45424514-45424514	T	downstream_gene_variant	MODIFIER	APOC1	ENSG00000130208	Transcript	ENST00000586638.1	protein_coding
rs157592	19:45424514-45424514	C	downstream_gene_variant	MODIFIER	APOC1	ENSG00000130208	Transcript	ENST00000588750.1	protein_coding
rs157592	19:45424514-45424514	T	downstream_gene_variant	MODIFIER	APOC1	ENSG00000130208	Transcript	ENST00000588750.1	protein_coding
rs157592	19:45424514-45424514	C	downstream_gene_variant	MODIFIER	APOC1	ENSG00000130208	Transcript	ENST00000588802.1	protein_coding
rs157592	19:45424514-45424514	T	downstream_gene_variant	MODIFIER	APOC1	ENSG00000130208	Transcript	ENST00000588802.1	protein_coding
rs157592	19:45424514-45424514	C	downstream_gene_variant	MODIFIER	APOC1	ENSG00000130208	Transcript	ENST00000589078.1	protein_coding
rs157592	19:45424514-45424514	T	downstream_gene_variant	MODIFIER	APOC1	ENSG00000130208	Transcript	ENST00000589078.1	protein_coding
rs157592	19:45424514-45424514	C	downstream_gene_variant	MODIFIER	APOC1	ENSG00000130208	Transcript	ENST00000589781.1	protein_coding
rs157592	19:45424514-45424514	T	downstream_gene_variant	MODIFIER	APOC1	ENSG00000130208	Transcript	ENST00000589781.1	protein_coding
rs157592	19:45424514-45424514	C	downstream_gene_variant	MODIFIER	APOC1	ENSG00000130208	Transcript	ENST00000590334.1	nonsense_mediated_decay
rs157592	19:45424514-45424514	T	downstream_gene_variant	MODIFIER	APOC1	ENSG00000130208	Transcript	ENST00000590334.1	nonsense_mediated_decay
rs157592	19:45424514-45424514	C	downstream_gene_variant	MODIFIER	APOC1	ENSG00000130208	Transcript	ENST00000592176.1	nonsense_mediated_decay
rs157592	19:45424514-45424514	T	downstream_gene_variant	MODIFIER	APOC1	ENSG00000130208	Transcript	ENST00000592176.1	nonsense_mediated_decay
rs157592	19:45424514-45424514	C	downstream_gene_variant	MODIFIER	APOC1	ENSG00000130208	Transcript	ENST00000592535.1	protein_coding
rs157592	19:45424514-45424514	T	downstream_gene_variant	MODIFIER	APOC1	ENSG00000130208	Transcript	ENST00000592535.1	protein_coding
rs157592	19:45424514-45424514	C	downstream_gene_variant	MODIFIER	APOC1	ENSG00000130208	Transcript	ENST00000592885.1	protein_coding
rs157592	19:45424514-45424514	T	downstream_gene_variant	MODIFIER	APOC1	ENSG00000130208	Transcript	ENST00000592885.1	protein_coding
rs157592	19:45424514-45424514	C	regulatory_region_variant	MODIFIER	-	-	RegulatoryFeature	ENSR00001912240	open_chromatin_region
rs157592	19:45424514-45424514	T	regulatory_region_variant	MODIFIER	-	-	RegulatoryFeature	ENSR00001912240	open_chromatin_region
