## Supplementary Table 2 for "BEATRICE: Bayesian Fine-mapping from Summary Data using Deep Variational Inference"

pip	p-value	SNP
0.9359874495837188	0.0	rs1160985
0.9872966932183872	7.02187751037208e-131	rs405697
0.987522069026388	0.0	rs10119
0.9354544481681818	5.4035979685172804e-157	rs7412
0.9372582865176516	1.14977858996364e-236	rs59325138
0.9357209488759504	0.0	rs438811
0.935064974874014	0.0	rs12721046
0.9353109200468124	3.93007906240383e-131	rs12721056
0.9354544481681818	0.0	rs4420638
0.9882599947006389	4.24059999999933e-270	rs157592
0.936294881049717	0.0	rs147711004
0.9353313854259272	1.2696767336163599e-134	rs4803762
0.93576187963418	2.90436606348914e-292	rs147636938
0.9356593724268956	0.0	rs34342646
0.9966645939835572	3.0472940963707e-52	rs283811
0.9359874495837188	0.0	rs6857
0.935208412839528	0.0	rs71352238
0.9863536491438843	0.0	rs184017
0.9356593724268956	3.43255805577782e-193	rs2075649
0.9351264611672137	0.0	rs2075650
0.9351879474604132	7.02005426641839e-129	rs157584
0.9359054077555492	2.4193615408052397e-128	rs157585
0.9356799279618656	3.38687928683521e-263	rs34878901
