## Supplementary Table 1 for "BEATRICE: Bayesian Fine-mapping from Summary Data using Deep Variational Inference"

clump name	index snp	index snp P-val	clumped snps (r2>0.1 p2<1 250KB)	CHR	range.left	range.right
clump_1	rs147711004	0.0	['rs76261208', 'rs1474060', 'rs16978665', 'rs75006290', 'rs8106828', 'rs13346417', 'rs3746322', 'rs7259777', 'rs78548838', 'rs9916944', 'rs113149994', 'rs78799625', 'rs77827647', 'rs6509142', 'rs8111562', 'rs77532642', 'rs7508762', 'rs2168778', 'rs2284980', 'rs10406335', 'rs9304638', 'rs10413195', 'rs1236712', 'rs6509144', 'rs4803683', 'rs76396605', 'rs8111388', 'rs111776561', 'rs4803685', 'rs480…	19	44515074.0	46457976.0
clump_2	rs4663105	6.723891950251719e-55	['rs72837160', 'rs112780467', 'rs72843817', 'rs72843819', 'rs75715845', 'rs72843820', 'rs11899372', 'rs80201838', 'rs1077666', 'rs934827', 'rs72843823', 'rs7573824', 'rs59338031', 'rs6761879', 'rs67211175', 'rs9636241', 'rs6713701', 'rs893435', 'rs1438150', 'rs1438151', 'rs4663088', 'rs72843885', 'rs2289236', 'rs2404174', 'rs72843888', 'rs2404175', 'rs56971880', 'rs6431217', 'rs72843890', 'rs2404…	2	127681156.0	127913829.0
clump_3	rs7926354	1.46267366863085e-28	['rs663925', 'rs509968', 'rs11825794', 'rs11821744', 'rs11824940', 'rs17154527', 'rs57170676', 'rs1286171', 'rs1286170', 'rs1286169', 'rs12806720', 'rs579721', 'rs1296390', 'rs34990704', 'rs3016834', 'rs12225069', 'rs3016835', 'rs3016836', 'rs2298584', 'rs528823', 'rs474951', 'rs536531', 'rs539360', 'rs7106518', 'rs12800461', 'rs7121429', 'rs34276957', 'rs35821669', 'rs11230136', 'rs560238', 'rs7…	11	59815517.0	60107660.0
clump_4	rs10792832	8.58045759697304e-26	['rs10898417', 'rs56271770', 'rs7128854', 'rs34106192', 'rs11234444', 'rs12361800', 'rs55836023', 'rs11234446', 'rs10898421', 'rs36093844', 'rs11234452', 'rs11234454', 'rs1445506', 'rs7124956', 'rs4631905', 'rs7113656', 'rs7105086', 'rs56160063', 'rs11234462', 'rs1445510', 'rs1445509', 'rs7121906', 'rs17744745', 'rs12286210', 'rs11234465', 'rs12274739', 'rs17817444', 'rs17148574', 'rs78563874', '…	11	85547503.0	85983703.0
clump_5	rs679515	2.4196942304082e-25	['rs28371614', 'rs28738993', 'rs1507762', 'rs2404781', 'rs12142286', 'rs11120753', 'rs28371645', 'rs1546431', 'rs1546431', 'rs61821082', 'rs61821087', 'rs78526594', 'rs4317805', 'rs17618', 'rs17617', 'rs6690215', 'rs2182911', 'rs2182913', 'rs4618970', 'rs9429940', 'rs4525038', 'rs6663887', 'rs6700109', 'rs9429779', 'rs4618971', 'rs9429781', 'rs7525170', 'rs9429942', 'rs4844597', 'rs4274065', 'rs4…	1	207505274.0	207900071.0
clump_6	rs1532278	3.85539739393729e-20	['rs77392720', 'rs35262742', 'rs35988873', 'rs11991487', 'rs2322602', 'rs11996459', 'rs4132004', 'rs13275002', 'rs34280703', 'rs35917363', 'rs2322604', 'rs2322605', 'rs17446091', 'rs13253058', 'rs34274195', 'rs35118662', 'rs113814152', 'rs6981016', 'rs6999346', 'rs6557991', 'rs6997893', 'rs7005866', 'rs4291226', 'rs2322719', 'rs55829009', 'rs7832632', 'rs7820464', 'rs35575787', 'rs62502392', 'rs6…	8	27097941.0	27731843.0
clump_7	rs12590654	6.42021713392778e-16	['rs112197170', 'rs4904882', 'rs72695114', 'rs2004533', 'rs72695116', 'rs2010747', 'rs72695119', 'rs66753927', 'rs61975596', 'rs61975597', 'rs72695126', 'rs1884678', 'rs12879096', 'rs4904886', 'rs61975599', 'rs61975600', 'rs35627364', 'rs72695129', 'rs61975635', 'rs4357864', 'rs4444267', 'rs61975636', 'rs10143486', 'rs10146355', 'rs10873422', 'rs8009153', 'rs74486335', 'rs61975638', 'rs10135391',…	14	92830399.0	92995987.0
clump_8	rs6014724	1.3077910864861202e-15	['rs7806', 'rs6024857', 'rs6014718', 'rs6014720', 'rs6069736', 'rs6024860', 'rs6024861', 'rs6064392', 'rs6127744', 'rs73156368', 'rs6024864', 'rs6069737', 'rs6127748', 'rs6024870', 'rs6014724', 'rs149862612', 'rs718022', 'rs56012565', 'rs2064861', 'rs6099146', 'rs2064860', 'rs76842328', 'rs6014730', 'rs927174', 'rs3787390', 'rs6069746', 'rs544475179', 'rs7274581', 'rs113902203', 'rs16979933', 'rs…	20	54979171.0	55115834.0
clump_9	rs4335021	2.4644753888492904e-15	['rs2269425', 'rs10947233', 'rs12524510', 'rs3130283', 'rs3134943', 'rs1004095', 'rs3096688', 'rs3132940', 'rs3132934', 'rs8192574', 'rs1044506', 'rs3130293', 'rs3131294', 'rs3134798', 'rs444472', 'rs394657', 'rs429853', 'rs422951', 'rs3132946', 'rs3134930', 'rs3096702', 'rs3130295', 'rs9267853', 'rs9267858', 'rs7739432', 'rs404890', 'rs2849015', 'rs377763', 'rs9267873', 'rs6913558', 'rs9267890',…	6	32123639.0	32900787.0
clump_10	rs7384878	1.65785033175391e-13	['rs73156680', 'rs73156683', 'rs77220350', 'rs145098758', 'rs11770546', 'rs73158411', 'rs13243708', 'rs6963345', 'rs75198357', 'rs12531809', 'rs143908981', 'rs13238380', 'rs2897075', 'rs12705069', 'rs6955348', 'rs35058708', 'rs1141057', 'rs4729567', 'rs111255152', 'rs4729571', 'rs7778571', 'rs143419078', 'rs34312198', 'rs13236456', 'rs113683483', 'rs7807156', 'rs1527423', 'rs4729576', 'rs13242458…	7	99536317.0	100299458.0
clump_11	rs9381563	1.6857753313157e-13	['rs7756926', 'rs9395245', 'rs12198711', 'rs9369676', 'rs4454135', 'rs4454136', 'rs6458561', 'rs9381535', 'rs9395247', 'rs7761581', 'rs4145197', 'rs9296543', 'rs4129326', 'rs9296544', 'rs9473079', 'rs6934352', 'rs6934812', 'rs12191241', 'rs9381537', 'rs4354149', 'rs9357531', 'rs9357532', 'rs6458563', 'rs4077579', 'rs12196959', 'rs12197270', 'rs6924637', 'rs6924550', 'rs6925189', 'rs6929595', 'rs7…	6	47312531.0	47678182.0
clump_12	rs4504245	5.03911304718663e-13	['rs74784139', 'rs73214843', 'rs12640655', 'rs12640720', 'rs55892017', 'rs55917941', 'rs17281749', 'rs73214847', 'rs61796074', 'rs79139142', 'rs78197428', 'rs4697814', 'rs113961542', 'rs13148204', 'rs77707968', 'rs80301699', 'rs76720591', 'rs75001386', 'rs17281992', 'rs11930585', 'rs78598806', 'rs2869771', 'rs78161911', 'rs35685069', 'rs16876075', 'rs75627874', 'rs74489850', 'rs77411587', 'rs2128…	4	10929873.0	11050683.0
clump_13	rs8100672	1.7534101472126198e-12	['rs112466570', 'rs139651162', 'rs567070335', 'rs117058565', 'rs117964006', 'rs113230860', 'rs6510987', 'rs8104619', 'rs10414490', 'rs116292035', 'rs115329387', 'rs114824303', 'rs67812051', 'rs34402804', 'rs2301810', 'rs61732720', 'rs2301811', 'rs4806886', 'rs113743551', 'rs2074573', 'rs72988077', 'rs35963322', 'rs10414300', 'rs113010808', 'rs11673559', 'rs11670507', 'rs11670535', 'rs112699113', …	19	894324.0	1169477.0
clump_14	rs347117	3.71278350104126e-12	['rs11852861', 'rs17190650', 'rs6080', 'rs6083', 'rs1973023', 'rs1973024', 'rs2242063', 'rs10459627', 'rs2242064', 'rs2242066', 'rs7165654', 'rs12913969', 'rs56171273', 'rs871804', 'rs12908645', 'rs11071389', 'rs28524122', 'rs41294813', 'rs56010348', 'rs35892254', 'rs28619338', 'rs1869132', 'rs36017602', 'rs17301857', 'rs3751542', 'rs67897154', 'rs17269397', 'rs10152558', 'rs28602186', 'rs7175421…	15	58836308.0	59306324.0
clump_15	rs11218343	7.349842749906899e-12	['rs75023639', 'rs11604897', 'rs7946599', 'rs2298814', 'rs6589885', 'rs720099', 'rs11218342', 'rs9665907', 'rs11218343', 'rs3781831', 'rs3781832', 'rs1784920', 'rs1792124', 'rs3781834', 'rs1620130', 'rs3781835', 'rs3781837', 'rs59260691', 'rs1790211', 'rs7120354', 'rs3781838', 'rs76490923', 'rs117807585', 'rs146197030', 'rs12272618', 'rs2276412', 'rs77819448', 'rs7939826', 'rs75549187', 'rs118208…	11	121409219.0	121622513.0
clump_16	rs3865444	7.46890696500808e-12	['rs12985029', 'rs3852865', 'rs2411329', 'rs273634', 'rs273635', 'rs1710403', 'rs12609179', 'rs273638', 'rs273639', 'rs200656', 'rs273640', 'rs3826656', 'rs1710398', 'rs1697553', 'rs3865444', 'rs2459141', 'rs12459419', 'rs2455069', 'rs7245846', 'rs34813869', 'rs1354106', 'rs35112940', 'rs10409348', 'rs273652', 'rs8103085', 'rs1697531', 'rs1034521', 'rs12461354', 'rs73612300', 'rs169275', 'rs11084…	19	51713365.0	51798572.0
clump_17	rs7920721	4.01368704732147e-11	['rs2499918', 'rs12359186', 'rs3740204', 'rs11257111', 'rs74781644', 'rs11257129', 'rs2034095', 'rs10905963', 'rs72777663', 'rs17458263', 'rs11257136', 'rs11257137', 'rs11257138', 'rs7913326', 'rs10905968', 'rs12221456', 'rs17537423', 'rs4237415', 'rs11257165', 'rs10795867', 'rs12413951', 'rs4750069', 'rs12217820', 'rs12359970', 'rs7070687', 'rs10905977', 'rs11257199', 'rs10905978', 'rs7099669', …	10	11492718.0	11728625.0
clump_18	rs12703526	1.0444177524385701e-10	['rs6464546', 'rs9640381', 'rs6464547', 'rs6464548', 'rs4726617', 'rs1131885', 'rs62472724', 'rs3812406', 'rs12539323', 'rs2242601', 'rs35251323', 'rs7791765', 'rs10808026', 'rs73458308', 'rs11767492', 'rs4726618', 'rs3885667', 'rs56402156', 'rs3935999', 'rs3935998', 'rs12703524', 'rs12703526', 'rs11762262', 'rs7810606', 'rs11763230', 'rs11767557', 'rs75045569', 'rs11771145', 'rs11769559', 'rs681…	7	143079806.0	143213295.0
clump_19	rs117618017	1.2193249851827401e-10	['rs3803499', 'rs1135403', 'rs6494387', 'rs7170462', 'rs1574311', 'rs4468558', 'rs4238370', 'rs16946372', 'rs16953467', 'rs16953475', 'rs7166724', 'rs7166624', 'rs4775613', 'rs7173072', 'rs4450350', 'rs11071721', 'rs4238372', 'rs4775614', 'rs1071646', 'rs3803501', 'rs4774472', 'rs12148828', 'rs28583444', 'rs4619348', 'rs2729827', 'rs2729828', 'rs11558748', 'rs138843544', 'rs8519', 'rs6738', 'rs21…	15	63343318.0	63702366.0
clump_20	rs3740688	1.3883432090868002e-10	['rs752850', 'rs752848', 'rs2291444', 'rs2291443', 'rs3740690', 'rs12365578', 'rs11039130', 'rs11039131', 'rs4647720', 'rs12576935', 'rs61897859', 'rs11039138', 'rs11039139', 'rs11988', 'rs2167080', 'rs35677603', 'rs11039154', 'rs74924988', 'rs45489595', 'rs11039159', 'rs2291119', 'rs7944419', 'rs61896047', 'rs11606683', 'rs11039162', 'rs41301449', 'rs79732683', 'rs148120524', 'rs12802374', 'rs11…	11	47175150.0	47947658.0
